# Cross-tissue multiomics reveals that *Akkermansia muciniphila* counteracts metabolic syndrome by reprograming gut microbiota, oleoylethanolamide and the gut-hypothalamus axis

**DOI:** 10.1101/2022.09.06.506855

**Authors:** Sung Min Ha, In Sook Ahn, Thomas Kowal, Justin Yoon, Christine A. Olson, Graciel Diamante, Ingrid Cely, Guanglin Zhang, Susanna Sue-Ming Wang, Karen Garcia, Zhejian Zhang, Angelus Cabanayan, Ruoshui Liu, Elaine Y. Hsiao, Xia Yang

**Author notes:** Correspondence: Dr. Xia Yang, Ph.D., Department of Integrative Biology and Physiology and Department of Molecular and Medical, Pharmacology, UCLA. These authors contributed equally (Sung Min Ha, In Sook Ahn).

## Abstract

High fructose diet is a major risk factor for metabolic syndrome (MetS). The gut bacterium *Akkermansia muciniphila* (*A. muciniphila*) has been shown to improve fructose-induced MetS, but the underlying mechanism remains unclear. Here, we investigated how *A. muciniphila* modulates fructose-induced MetS using multitissue, multiomics studies encompassing gut microbiota, plasma and gut metabolome, and hypothalamus single cell RNA-sequencing. *A. muciniphila* colonization enriched beneficial gut bacteria, increased metabolites including bile acids, endocannabinoids, and vitamins, and activated genes related to oxytocin and vasopressin signaling in hypothalamic neurons. Multiomics network analysis prioritized the metabolite oleoylethanolamide (OEA), an endocannabinoid analogue, as a potential regulator of gut-hypothalamic interaction conferred by *A. muciniphila,* its associated beneficial bacteria, and bile acid remodeling. Oral administration of OEA to fructose-fed mice recapitulated *A. muciniphila* effects, including counteracting body weight gain, enhancing thermogenesis, and ameliorating glucose intolerance. Concomitantly, OEA supplementation stimulated expression of its receptors and tight junction genes in the intestine, as well as neuronal activation marker *c-Fos* and oxytocin and vasopressin signaling genes in the hypothalamus. These findings underscore the regulatory role of *A. muciniphila* in gut microbiota homeostasis and metabolomic reprogramming, and pinpoint OEA as a key mediator of its action on the gut-hypothalamus axis in alleviating fructose-induced MetS.
