## Supplemental Table 3 for "Cross-tissue multiomics reveals that *Akkermansia muciniphila* counteracts metabolic syndrome by reprograming gut microbiota, oleoylethanolamide and the gut-hypothalamus axis"

### Sheet: Plasma metabolites
Table S3. Differentially abundant metabolites between AkkF vs. PBSF in plasma
Biochemical Name (plama)	Fold (AkkF/PBSF)	p-value	q-value
nisinat+K2:K56e (24:6n3)	2.25	0.0002	0.0187
pro-hydroxy-pro	1.59	0.0004	0.0282
4-hydroxyglutamate	2.12	0.0025	0.0588
2'-deoxyuridine	1.21	0.0043	0.0715
guanidinoacetate	1.29	0.0053	0.0768
trans-4-hydroxyproline	1.36	0.0059	0.0815
docosapentaenoate (n6 DPA; 22:5n6)	1.25	0.0074	0.0822
1-palmitoyl-2-arachidonoyl-GPI (16:0/20:4)*	1.26	0.0075	0.0822
gamma-glutamylisoleucine*	1.3	0.0076	0.0822
2,6-dihydroxybenzoic acid	2.66	0.008	0.0826
glycerophosphoserine*	1.52	0.009	0.0828
3-(3-amino-3-carboxypropyl)uridine*	1.29	0.0098	0.0879
betaine	1.18	0.0105	0.0879
imidazole lactate	1.53	0.0109	0.0879
dihomo-linolenate (20:3n3 or n6)	1.34	0.0126	0.0883
docosatrienoate (22:3n3)	1.51	0.0128	0.0883
mannonate*	1.74	0.0129	0.0883
tigloylglycine	1.5	0.0136	0.0883
2'-deoxycytidine	1.3	0.0147	0.0905
gamma-glutamylphenylalanine	1.25	0.0158	0.0943
stachydrine	1.62	0.017	0.096
adrenate (22:4n6)	1.22	0.017	0.096
cytosine	1.86	0.0173	0.096
3-methyl-2-oxobutyrate	1.2	0.0176	0.096
pyruvate	1.37	0.0181	0.096
N-acetylisoleucine	1.3	0.0186	0.0975
docosapentaenoate (n3 DPA; 22:5n3)	1.32	0.0199	0.1013
N-acetylhistidine	1.41	0.0202	0.1018
O-sulfo-L-tyrosine	1.89	0.0207	0.1027
1-palmitoyl-2-arachidonoyl-GPC (16:0/20:4n6)	1.07	0.0214	0.1037
3-methyl-2-oxovalerate	1.18	0.0219	0.1037
trizma acetate	3.27	0.0224	0.1037
4-hydroxyhippurate	1.97	0.0233	0.1067
isovalerylcarnitine (C5)	1.34	0.024	0.1078
N2,N5-diacetylornithine	1.37	0.0257	0.1088
oleoyl ethanolamide	1.22	0.0265	0.1088
citrate	1.15	0.0306	0.1233
1-carboxyethyltyrosine	2.3	0.0311	0.1239
1-dihomo-linolenylglycerol (20:3)	2.35	0.0316	0.1248
gamma-glutamylalanine	2.52	0.0328	0.1267
benzoate	2.04	0.0333	0.1267
leucylhydroxyproline*	1.26	0.0342	0.1267
thymidine	1.32	0.0361	0.1267
mead acid (20:3n9)	1.67	0.0369	0.1267
1-palmitoyl-2-dihomo-linolenoyl-GPC (16:0/20:3n3 or 6)*	1.3	0.0371	0.1267
sphingomyelin (d18:1/24:1, d18:2/24:0)*	1.21	0.0371	0.1267
glycerophosphoinositol*	1.68	0.0379	0.1272
1-palmitoyl-GPI (16:0)	1.37	0.0379	0.1272
N-alpha-acetylornithine	1.4	0.0416	0.1339
2-oxoadipate	1.38	0.0438	0.1389
naringenin 7-glucuronide	4.64	0.0448	0.1398
trigonelline (N'-methylnicotinate)	1.5	0.0452	0.14
allantoin	1.18	0.0461	0.1416
erucate (22:1n9)	1.26	0.0488	0.1478
catechol sulfate	3.54	0.0497	0.1478
caproate (6:0)	0.7	0.0001	0.0187
sphingomyelin (d17:1/16:0, d18:1/15:0, d16:1/17:0)*	0.76	0.0002	0.0187
sphingomyelin (d18:1/14:0, d16:1/16:0)*	0.73	0.0002	0.0187
1-(1-enyl-palmitoyl)-2-arachidonoyl-GPC (P-16:0/20:4)*	0.71	0.0005	0.0282
1-palmitoleoyl-2-linolenoyl-GPC (16:1/18:3)*	0.66	0.0005	0.0282
1-linoleoyl-2-linolenoyl-GPC (18:2/18:3)*	0.61	0.0006	0.0282
suberoylcarnitine (C8-DC)	0.42	0.0009	0.0396
1,2-dilinoleoyl-GPE (18:2/18:2)*	0.42	0.001	0.0396
sphingomyelin (d18:2/18:1)*	0.73	0.0011	0.041
1-palmitoyl-2-stearoyl-GPC (16:0/18:0)	0.75	0.0017	0.0563
glycosyl-N-stearoyl-sphingosine (d18:1/18:0)	0.48	0.0018	0.0563
palmitoyl sphingomyelin (d18:1/16:0)	0.87	0.002	0.0569
sphingomyelin (d18:1/18:1, d18:2/18:0)	0.68	0.0022	0.0584
sphingomyelin (d18:2/23:1)*	0.82	0.0024	0.0588
1-myristoyl-2-arachidonoyl-GPC (14:0/20:4)*	0.8	0.0028	0.0588
succinoyltaurine	0.54	0.0028	0.0588
N-stearoyl-sphingosine (d18:1/18:0)*	0.56	0.0029	0.0588
stearoyl sphingomyelin (d18:1/18:0)	0.66	0.0035	0.0661
1-linolenoyl-GPC (18:3)*	0.8	0.0036	0.0661
1-stearoyl-2-linoleoyl-GPI (18:0/18:2)	0.72	0.0042	0.0715
N-linoleoyltaurine*	0.66	0.0046	0.072
sphingomyelin (d18:1/17:0, d17:1/18:0, d19:1/16:0)	0.62	0.0046	0.072
sphingomyelin (d18:0/18:0, d19:0/17:0)*	0.56	0.0052	0.0768
sphingomyelin (d18:2/14:0, d18:1/14:1)*	0.72	0.0063	0.0822
linolenoylcarnitine (C18:3)*	0.57	0.0065	0.0822
N-palmitoyltaurine	0.68	0.0066	0.0822
phosphate	0.82	0.0069	0.0822
N-palmitoyl-phytosphingosine (t18:0/16:0)	0.48	0.0073	0.0822
5-methylthioadenosine (MTA)	0.68	0.008	0.0826
1-lignoceroyl-GPC (24:0)	0.89	0.0083	0.0826
sphingomyelin (d18:2/21:0, d16:2/23:0)*	0.79	0.0084	0.0826
sphingomyelin (d18:1/19:0, d19:1/18:0)*	0.57	0.0088	0.0828
linolenoyl-linolenoyl-glycerol (18:3/18:3) [2]*	0.5	0.009	0.0828
1-stearoyl-2-linoleoyl-GPE (18:0/18:2)*	0.58	0.0102	0.0879
4-guanidinobutanoate	0.38	0.0104	0.0879
N-acetyl-isoputreanine	0.7	0.0109	0.0879
sphingomyelin (d18:1/21:0, d17:1/22:0, d16:1/23:0)*	0.67	0.0116	0.0883
3-hydroxysuberate	0.51	0.0116	0.0883
myristoyl-linoleoyl-glycerol (14:0/18:2) [2]*	0.47	0.0117	0.0883
myristoyl-linoleoyl-glycerol (14:0/18:2) [1]*	0.47	0.012	0.0883
behenoyl dihydrosphingomyelin (d18:0/22:0)*	0.69	0.0125	0.0883
1-palmitoyl-2-docosahexaenoyl-GPE (16:0/22:6)*	0.69	0.0131	0.0883
1-stearoyl-2-oleoyl-GPE (18:0/18:1)	0.59	0.0134	0.0883
1-stearoyl-2-linoleoyl-GPC (18:0/18:2)*	0.85	0.0135	0.0883
stearoylcarnitine (C18)	0.74	0.0142	0.0902
stearoyl-linoleoyl-glycerol (18:0/18:2) [2]*	0.57	0.0143	0.0902
3-hydroxyadipate*	0.61	0.0148	0.0905
adipoylcarnitine (C6-DC)	0.63	0.0159	0.0943
3-hydroxybutyroylglycine**	0.8	0.017	0.096
1-stearoyl-2-docosahexaenoyl-GPE (18:0/22:6)*	0.67	0.0179	0.096
stearidonate (18:4n3)	0.58	0.0179	0.096
glycerate	0.82	0.0192	0.0992
hydroxypalmitoyl sphingomyelin (d18:1/16:0(OH))**	0.8	0.0215	0.1037
sphingomyelin (d18:1/20:0, d16:1/22:0)*	0.76	0.0218	0.1037
hexadecadienoate (16:2n6)	0.65	0.0222	0.1037
1,2-dilinoleoyl-GPC (18:2/18:2)	0.8	0.0241	0.1078
palmitoylcarnitine (C16)	0.79	0.0251	0.1088
caprylate (8:0)	0.7	0.0253	0.1088
1-linoleoyl-GPA (18:2)*	0.55	0.0255	0.1088
ceramide (d18:1/20:0, d16:1/22:0, d20:1/18:0)*	0.73	0.0259	0.1088
1-stearoyl-2-docosahexaenoyl-GPC (18:0/22:6)	0.79	0.0264	0.1088
1-stearoyl-2-arachidonoyl-GPE (18:0/20:4)	0.72	0.0264	0.1088
dodecanedioate (C12-DC)	0.5	0.0272	0.1106
2-hydroxyphenylacetate	0.66	0.0329	0.1267
N-palmitoyl-sphingosine (d18:1/16:0)	0.78	0.0334	0.1267
gamma-tocopherol/beta-tocopherol	0.62	0.0346	0.1267
methylphosphate	0.45	0.0352	0.1267
diacylglycerol (16:1/18:2 [2], 16:0/18:3 [1])*	0.61	0.0358	0.1267
1-oleoyl-2-linoleoyl-GPE (18:1/18:2)*	0.7	0.036	0.1267
1,5-anhydroglucitol (1,5-AG)	0.79	0.0361	0.1267
tetradecanedioate (C14-DC)	0.44	0.0364	0.1267
uracil	0.64	0.0366	0.1267
caprate (10:0)	0.69	0.0382	0.1272
margaroylcarnitine (C17)*	0.68	0.039	0.1286
1-palmitoyl-2-oleoyl-GPE (16:0/18:1)	0.62	0.0401	0.1311
sphingomyelin (d18:1/22:1, d18:2/22:0, d16:1/24:1)*	0.88	0.0414	0.1339
1-palmitoyl-2-linoleoyl-GPE (16:0/18:2)	0.71	0.0419	0.134
N-behenoyl-sphingadienine (d18:2/22:0)*	0.74	0.0447	0.1398
linoleoyl-linolenoyl-glycerol (18:2/18:3) [2]*	0.64	0.0466	0.1423
