## Supplemental Table 4 for "Cross-tissue multiomics reveals that *Akkermansia muciniphila* counteracts metabolic syndrome by reprograming gut microbiota, oleoylethanolamide and the gut-hypothalamus axis"

### Sheet: Feces metabolites
Table S4. Differentially abundant metabolites between AkkF vs. PBSF in feces
Biochemical Name (feces)	Fold (Akk F/PBSF)	p-value	q-value
pantothenate	13.17	1.3187e-07	3.7378e-05
3-hydroxymargaroylglycine	5.1	6.9216e-07	7.6807e-05
2-oxindole-3-acetate	5.02	8.8322e-07	7.6807e-05
chenodeoxycholic acid sulfate (1)	6.75	1.2081e-06	7.6807e-05
3-ketosphinganine	13.01	1.3548e-06	7.6807e-05
2-acetamidophenol sulfate	13.46	1.7487e-06	8.2616e-05
4-acetamidobutanoate	2.51	2.7581e-06	0.0001
hyocholate	14.03	6.0045e-06	0.0002
mevalonate	6.72	7.7549e-06	0.0002
3-hydroxymargarate	50.53	9.0929e-06	0.0003
5-methylcytosine	11.54	1.1403e-05	0.0003
N-acetyl-cadaverine	17.08	1.2825e-05	0.0003
methylmalonate (MMA)	5.07	2.5021e-05	0.0005
glycerophosphorylcholine (GPC)	3.39	2.9227e-05	0.0006
4-cholesten-3-one	1.77	3.1225e-05	0.0006
2-O-methylascorbic acid	2.24	3.2788e-05	0.0006
2'-deoxyuridine	13.72	3.7209e-05	0.0006
ferulate	3.57	5.3085e-05	0.0008
pyridoxamine	2.99	5.7605e-05	0.0008
N-formylmethionine	2.05	6.2879e-05	0.0008
cytosine	9.68	7.2631e-05	0.0009
N6-methyladenosine	2.63	7.5893e-05	0.0009
mevalonolactone	5.34	7.6645e-05	0.0009
dihydroferulic acid sulfate	2.34	8.497e-05	0.0009
N2-acetyllysine	1.72	9.0842e-05	0.001
(12 or 13)-methylmyristate (a15:0 or i15:0)	13.11	0.0001	0.0011
5,6-dihydrouridine	9.75	0.0001	0.0011
taurine	4.18	0.0001	0.0011
pantoate	4.14	0.0001	0.0011
beta-hydroxyisovalerate	3.33	0.0001	0.0011
kynurenate	2.34	0.0001	0.001
2-hydroxysebacate	2.13	0.0001	0.0011
dimethylarginine (SDMA + ADMA)	2	0.0001	0.0011
phytosphingosine	5.23	0.0002	0.0016
phenyllactate (PLA)	4.56	0.0002	0.0013
2-hydroxynervonate*	4.43	0.0002	0.0015
ethylmalonate	3.19	0.0002	0.0013
N-acetylmuramate	3.09	0.0002	0.0012
3-aminoisobutyrate	2.48	0.0002	0.0015
imidazole lactate	1.86	0.0002	0.0012
creatine	1.73	0.0002	0.0012
6-beta-hydroxylithocholate	10.07	0.0003	0.0018
beta-alanine	3.97	0.0003	0.002
(14 or 15)-methylpalmitate (a17:0 or i17:0)	3.25	0.0003	0.0018
homostachydrine*	1.96	0.0003	0.0016
aspartate	1.93	0.0003	0.002
adipoylcarnitine (C6-DC)	1.64	0.0003	0.0016
3-hydroxy-3-methylglutarate	3.74	0.0004	0.0021
N-acetyltaurine	1.92	0.0004	0.0022
chenodeoxycholate	5.42	0.0005	0.0024
N-delta-acetylornithine	3.03	0.0005	0.0025
dihydrocaffeate sulfate (2)	2.87	0.0005	0.0027
spermidine	8.4	0.0006	0.0028
2'-deoxyinosine	5.38	0.0006	0.0029
dehydrophytosphingosine*	3.57	0.0006	0.0028
orotate	2.11	0.0006	0.0028
N6-acetyllysine	1.9	0.0006	0.0028
argininate*	1.79	0.0006	0.0028
succinoyltaurine	1.79	0.0006	0.0029
2-hydroxybehenate	6.27	0.0007	0.0032
N-acetyl-1-methylhistidine*	1.7	0.0007	0.0032
eicosenoylcarnitine (C20:1)*	3.89	0.0008	0.0032
propionylcarnitine (C3)	3.34	0.0008	0.0034
7-methylguanine	1.52	0.0008	0.0034
2'-deoxycytidine	3.55	0.0009	0.0036
N-acetylcitrulline	1.65	0.0009	0.0036
ursodeoxycholate	5.75	0.001	0.0039
ceramide (d18:1/17:0, d17:1/18:0)*	2.51	0.001	0.0039
thymidine	2.53	0.0011	0.0041
18-methylnonadecanoate (i20:0)	4.15	0.0012	0.0044
oleoyl ethanolamide	2.53	0.0012	0.0045
myo-inositol	2.27	0.0012	0.0044
sulfate*	3.04	0.0013	0.0045
N-stearoyl-sphinganine (d18:0/18:0)*	2.42	0.0013	0.0045
carnitine	2.1	0.0013	0.0045
N1,N10-dicoumaroylspermidine	1.39	0.0013	0.0046
palmitoyl ethanolamide	2.46	0.0014	0.0047
N-acetyl-isoputreanine	2.08	0.0014	0.0047
stearoylcarnitine (C18)	1.7	0.0014	0.0047
N-acetylphenylalanine	1.58	0.0015	0.0049
9,10-DiHOME	1.34	0.0015	0.0049
1,2,3-benzenetriol sulfate (2)	3.31	0.0016	0.0051
1-methyl-4-imidazoleacetate	1.82	0.0016	0.0051
xanthurenate	1.52	0.0017	0.0054
beta-muricholate	5.72	0.0018	0.0055
5-methyluridine (ribothymidine)	4.9	0.0019	0.0057
6-hydroxydaidzein	2.26	0.0019	0.0057
isovalerylcarnitine (C5)	2.83	0.002	0.006
adenosine 5'-monophosphate (AMP)	2.64	0.002	0.0059
eicosanoylsphingosine (d20:1)*	1.86	0.0021	0.006
N-acetyl-3-methylhistidine*	1.63	0.0022	0.0063
N-acetylglutamine	1.51	0.0023	0.0064
alpha-hydroxyisocaproate	3.86	0.0024	0.0065
1-palmitoyl-2-arachidonoyl-GPE (16:0/20:4)*	2.43	0.0024	0.0066
margaroylcarnitine (C17)*	2.36	0.0024	0.0065
3-methyl-2-oxovalerate	2.28	0.0024	0.0065
4-imidazoleacetate	3.2	0.0025	0.0067
stearoyl ethanolamide	2.99	0.0025	0.0066
imidazole propionate	1.8	0.0025	0.0066
N('1)-acetylspermidine	3.3	0.0026	0.0067
5-oxoproline	1.59	0.0026	0.0067
trans-4-hydroxyproline	2.6	0.0028	0.0071
2'-O-methyluridine	2.55	0.0028	0.0071
N-propionylmethionine	3.42	0.0029	0.0073
thiamin (Vitamin B1)	2.56	0.0029	0.0073
glycerophosphoethanolamine	1.71	0.0031	0.0076
2'-deoxyguanosine	10.23	0.0033	0.008
7-ketodeoxycholate	6.81	0.0033	0.008
uracil	5.29	0.0033	0.008
alpha-hydroxyisovalerate	2.99	0.0034	0.008
ceramide (d18:1/20:0, d16:1/22:0, d20:1/18:0)*	3.75	0.0035	0.0082
alpha-muricholate	6.79	0.0036	0.0083
2-hydroxyarachidate*	3.8	0.0036	0.0083
(16 or 17)-methylstearate (a19:0 or i19:0)	2.67	0.0036	0.0083
glycerophosphoserine*	2.28	0.0037	0.0083
2'-deoxycytidine 5'-monophosphate	9.49	0.0038	0.0085
guanidinoacetate	1.86	0.0039	0.0086
tauroursodeoxycholic acid sulfate (2)	1.8	0.0039	0.0086
protoporphyrin IX	5.3	0.004	0.0088
3-methoxytyrosine	1.75	0.0041	0.0089
1-methyladenine	1.7	0.0043	0.0091
N,N-dimethyl-5-aminovalerate	1.62	0.0043	0.0091
N6-carboxymethyllysine	1.59	0.0043	0.0091
ribose	3.83	0.0046	0.0096
N-acetylasparagine	1.76	0.0047	0.0098
glycylleucine	1.6	0.0047	0.0097
N-acetylproline	2.22	0.0049	0.0101
1-pentadecanoylglycerol (15:0)	2.79	0.0052	0.0106
cytidine 5'-monophosphate (5'-CMP)	4.93	0.0054	0.0107
phenylpyruvate	1.86	0.0054	0.0107
lysylleucine	2.72	0.0056	0.011
xanthine	3.36	0.0057	0.011
O-sulfo-L-tyrosine	1.7	0.0057	0.011
methylphosphate	6.71	0.0058	0.011
4-methyl-2-oxopentanoate	2.13	0.0058	0.011
arachidonate (20:4n6)	2.46	0.0059	0.011
allantoic acid	1.86	0.0059	0.011
cholesterol	1.54	0.0059	0.011
anserine	1.43	0.0059	0.011
4-hydroxymandelate	1.67	0.006	0.0111
uridine	2.28	0.0061	0.0113
adenine	54.63	0.0063	0.0113
3-indoleglyoxylic acid	1.73	0.0063	0.0113
suberate (C8-DC)	1.61	0.0063	0.0113
linoleoyl-arachidonoyl-glycerol (18:2/20:4) [2]*	10.31	0.0064	0.0113
nicotinate	1.96	0.0068	0.0119
stachydrine	1.62	0.0068	0.0119
sphingadienine	4.92	0.0072	0.0125
dihomo-linolenate (20:3n3 or n6)	2.52	0.0073	0.0125
sphinganine	2.31	0.0073	0.0125
2-hydroxylignocerate*	5.18	0.0077	0.0131
linoleoyl-docosahexaenoyl-glycerol (18:2/22:6) [2]*	3.69	0.0078	0.0131
2,3-dihydroxy-2-methylbutyrate	1.7	0.0084	0.0139
N-acetylcysteine	1.4	0.0084	0.0139
DIMBOA	2.72	0.0086	0.0141
cadaverine	14.79	0.0087	0.0141
prolylglycine	2.59	0.0087	0.0141
N,N,N-trimethyl-5-aminovalerate	2.26	0.0088	0.0142
phenylacetyltaurine	1.3	0.009	0.0144
biotin	2.02	0.0091	0.0145
arachidoyl ethanolamide (20:0)*	1.57	0.0093	0.0147
pyroglutamine*	1.46	0.0094	0.0147
cholate	5.11	0.0095	0.0147
dihydroferulate	1.72	0.0095	0.0147
N-formylanthranilic acid	1.56	0.0095	0.0147
2-hydroxyadipate	1.72	0.0096	0.0147
ectoine	1.44	0.0097	0.0149
N-stearoyltaurine	1.61	0.0099	0.015
N-alpha-acetylornithine	1.58	0.0099	0.0151
thymine	2.84	0.0103	0.0154
pyridoxal	2.52	0.0103	0.0154
deoxycarnitine	1.75	0.0103	0.0154
3-methylglutaconate	2.22	0.0105	0.0155
pantetheine	3.86	0.0108	0.016
hexadecasphingosine (d16:1)*	2.95	0.011	0.0161
thioproline	3.43	0.0113	0.0165
ribonate	2.02	0.0113	0.0165
desmosterol	1.52	0.0117	0.0168
3-formylindole	1.43	0.0118	0.0168
phosphate	5.46	0.0121	0.0172
palmitoyl sphingomyelin (d18:1/16:0)	1.36	0.0125	0.0176
2-hydroxypalmitate	5.43	0.0128	0.0179
xylose	4.54	0.013	0.0181
3-ureidopropionate	3.77	0.0132	0.0182
N-(2-hydroxypalmitoyl)-sphingosine (d18:1/16:0(2OH))	33.06	0.0133	0.0182
nonadecanoate (19:0)	2.32	0.0135	0.0183
N1-Methyl-4-pyridone-3-carboxamide	1.57	0.0137	0.0185
N-stearoyl-sphingosine (d18:1/18:0)*	1.78	0.0138	0.0185
pyridoxate	1.54	0.0139	0.0186
2-hydroxystearate	1.94	0.0141	0.0187
2-hydroxy-3-methylvalerate	2.08	0.0142	0.0189
cholate sulfate	1.92	0.0144	0.019
4-hydroxyphenylpyruvate	2.02	0.0152	0.0199
galacturonate	7.12	0.0157	0.0202
azelate (C9-DC)	1.45	0.0157	0.0202
inositol hexakisphosphate	12.6	0.0158	0.0202
3-dehydrocholate	5.05	0.0159	0.0203
erucate (22:1n9)	2.29	0.0163	0.0207
isovalerylglycine	1.49	0.0166	0.0211
5-methyl-2'-deoxycytidine	1.93	0.0169	0.0213
N-acetylarginine	1.82	0.0172	0.0216
2-oxoadipate	2.18	0.0173	0.0217
alpha-ketoglutaramate*	1.57	0.0176	0.0219
N-acetyltryptophan	1.5	0.0177	0.0219
N-acetylserine	2.68	0.0179	0.022
glycerol	1.87	0.0182	0.0224
1-lignoceroyl-GPC (24:0)	1.6	0.0199	0.0242
heptadecasphingosine (d17:1)	2.12	0.0203	0.0246
beta-citrylglutamate	1.95	0.0208	0.025
sebacate (C10-DC)	1.59	0.0212	0.0253
pentadecanoate (15:0)	2.97	0.0213	0.0253
N-acetylaspartate (NAA)	1.96	0.0215	0.0254
threonylphenylalanine	2.38	0.0216	0.0254
histidine	1.89	0.0216	0.0254
histidine betaine (hercynine)*	1.49	0.0224	0.0262
chenodeoxycholic acid sulfate (3)	1.74	0.0225	0.0262
sphingomyelin (d18:1/24:1, d18:2/24:0)*	1.65	0.0226	0.0262
guanine	2.94	0.023	0.0266
carboxyethyl-GABA	1.57	0.0234	0.0268
nervonate (24:1n9)*	2.14	0.0235	0.0268
undecanedioate (C11-DC)	1.49	0.0235	0.0268
hypoxanthine	3.15	0.0238	0.027
N-palmitoyl-sphinganine (d18:0/16:0)	1.43	0.0238	0.027
palmitoleoyl ethanolamide*	1.79	0.0239	0.027
2-methylcitrate/homocitrate	1.51	0.0244	0.0275
3-hydroxydodecanedioate*	2.23	0.0248	0.0276
3-hydroxysebacate	1.41	0.0248	0.0276
3-ureidoisobutyrate	2.19	0.025	0.0277
N-behenoyl-sphingadienine (d18:2/22:0)*	9.02	0.0256	0.0282
1-(1-enyl-stearoyl)-GPE (P-18:0)*	1.54	0.0256	0.0282
ceramide (d16:1/24:1, d18:1/22:1)*	14.76	0.0259	0.0282
bilirubin (Z,Z)	2.68	0.0259	0.0282
proline	2.27	0.026	0.0282
glutamate, gamma-methyl ester	1.72	0.0264	0.0285
serine	1.39	0.0265	0.0285
bilirubin (E,E)*	2.77	0.0266	0.0285
2'-deoxyadenosine	39.79	0.0267	0.0285
stigmastadienone	1.25	0.0268	0.0285
daidzein sulfate (1)	1.2	0.0277	0.0294
pimelate (C7-DC)	1.5	0.0279	0.0294
lanosterol	18.33	0.0283	0.0297
trigonelline (N'-methylnicotinate)	1.47	0.0284	0.0297
nisinate (24:6n3)	2.44	0.029	0.0303
1-palmitoyl-GPE (16:0)	1.92	0.0294	0.0305
ceramide (d18:1/14:0, d16:1/16:0)*	2.37	0.0297	0.0307
N-acetylisoleucine	1.41	0.03	0.0309
catechol sulfate	2.5	0.0305	0.0313
riboflavin (Vitamin B2)	1.99	0.0311	0.0315
2-aminophenol sulfate	3.24	0.0313	0.0315
mannose	1.97	0.0313	0.0315
12,13-DiHOME	1.55	0.0324	0.0326
N-acetylmethionine	1.57	0.033	0.033
lactosyl-N-palmitoyl-sphingosine (d18:1/16:0)	1.63	0.0341	0.0339
1,2-dipalmitoyl-GPC (16:0/16:0)	1.3	0.0345	0.0342
glycine	1.32	0.0349	0.0345
dihydroorotate	1.32	0.0351	0.0345
docosadienoate (22:2n6)	2	0.037	0.0358
2-myristoylglycerol (14:0)	1.58	0.037	0.0358
ergothioneine	2.78	0.0374	0.0361
threonine	1.26	0.0392	0.0375
adenosine	9.97	0.0393	0.0376
margarate (17:0)	2.16	0.0397	0.0376
diacetylspermidine*	2.24	0.0401	0.0379
pseudouridine	1.84	0.0404	0.0379
dihomo-linoleate (20:2n6)	1.78	0.0406	0.0379
agmatine	1.54	0.0406	0.0379
N,N,N-trimethyl-alanylproline betaine (TMAP)	1.39	0.0407	0.0379
N-acetyltyrosine	1.53	0.0411	0.0379
xanthosine	2.09	0.0412	0.0379
behenoyl ethanolamide (22:0)*	1.31	0.0412	0.0379
quinolinate	1.3	0.0412	0.0379
gamma-glutamyltyrosine	1.38	0.0414	0.0379
N-acetylalanine	1.93	0.0415	0.0379
cysteinylglycine	1.24	0.0417	0.038
carotene diol (2)	1.26	0.042	0.0382
deoxymugineic acid	1.32	0.0424	0.0382
p-hydroxybenzaldehyde	1.35	0.0428	0.0384
pentose acid*	1.48	0.0434	0.0387
docosapentaenoate (n3 DPA; 22:5n3)	1.78	0.0435	0.0387
1-palmitoyl-2-linoleoyl-digalactosylglycerol (16:0/18:2)*	1.46	0.0442	0.0392
nicotianamine	1.4	0.0442	0.0392
biliverdin	1.79	0.0445	0.0393
N-acetylglycine	1.75	0.046	0.0405
3b-hydroxy-5-cholenoic acid	1.24	0.0474	0.0415
hypotaurine	1.78	0.0475	0.0415
lignoceroyl ethanolamide (24:0)*	1.59	0.0489	0.0427
behenate (22:0)*	2.02	0.0493	0.0428
arachidate (20:0)	1.89	0.0498	0.0431
3-methyl-2-oxobutyrate	2.46	0.0499	0.0431
stearate (18:0)	1.7	0.0501	0.0432
retinol (Vitamin A)	1.49	0.0508	0.0435
myristoleate (14:1n5)	1.32	0.052	0.0442
valylleucine	1.6	0.0522	0.0442
3,4-dihydroxybutyrate	1.35	0.0522	0.0442
ceramide (d18:2/24:1, d18:1/24:2)*	4.59	0.0533	0.045
3-(4-hydroxyphenyl)lactate	2.32	0.0535	0.045
N-acetylhistidine	1.74	0.0542	0.0455
pro-hydroxy-pro	2.7	0.0561	0.0469
glycerophosphoinositol*	1.72	0.0583	0.0483
N-acetylneuraminate	1.45	0.0591	0.0488
carotene diol (3)	1.24	0.0595	0.0491
feruloylquinate (2)	0.17	4.8142e-05	0.0008
1-heptadecenoylglycerol (17:1)*	0.52	6.8944e-05	0.0009
tyrosylglycine	0.29	0.0001	0.0011
1-oleoyl-GPI (18:1)	0.38	0.0005	0.0027
1-linoleoyl-GPI (18:2)*	0.49	0.0008	0.0032
1-linoleoylglycerol (18:2)	0.46	0.0008	0.0032
1-linolenoylglycerol (18:3)	0.34	0.0015	0.0049
tauroursodeoxycholate	0.27	0.0018	0.0054
1-linoleoyl-galactosylglycerol (18:2)*	0.59	0.0026	0.0067
taurochenodeoxycholate	0.28	0.0029	0.0072
maltotetraose	0.43	0.0034	0.008
diosmin (diosmetin 7-rutinoside)	0.23	0.0049	0.0101
naringenin	0.19	0.0054	0.0107
N6-carbamoylthreonyladenosine	0.47	0.0063	0.0113
N1-methyladenosine	0.31	0.0067	0.0119
dihydrokaempferol	0.18	0.0073	0.0125
1-oleoylglycerol (18:1)	0.66	0.0078	0.0131
daidzin (daidzein 7-O-glucoside)	0.49	0.0079	0.0131
octadecenedioylcarnitine (C18:1-DC)*	0.75	0.0115	0.0167
histidylalanine	0.5	0.0122	0.0173
1-palmitoyl-GPI (16:0)	0.53	0.0129	0.0181
1-palmitoleoylglycerol (16:1)*	0.55	0.0133	0.0182
oleoyl-oleoyl-glycerol (18:1/18:1) [2]*	0.75	0.0134	0.0183
feruloylquinate (1)	0.23	0.0155	0.0202
2,4,6-trihydroxybenzoate	0.57	0.0157	0.0202
dipicolinate	0.22	0.0197	0.024
taurocholate	0.28	0.0206	0.0249
cysteine s-sulfate	0.58	0.0246	0.0275
1-linoleoyl-GPG (18:2)*	0.48	0.0279	0.0294
leucylglutamine*	0.61	0.0308	0.0315
linoleoylcarnitine (C18:2)*	0.58	0.0309	0.0315
tauro-beta-muricholate	0.31	0.0331	0.033
taurocholenate sulfate*	0.6	0.035	0.0345
ponciretin	0.09	0.0357	0.0349
N-acetylpyrraline	0.78	0.0359	0.0349
1-palmitoyl-GPG (16:0)*	0.54	0.0381	0.0366
urea	0.82	0.0395	0.0376
inosine	0.63	0.0421	0.0382
N-acetylvaline	0.76	0.0425	0.0382
phenylalanylalanine	0.63	0.0506	0.0434
isoleucylglycine	0.59	0.0521	0.0442
oleoyl-linolenoyl-glycerol (18:1/18:3) [2]*	0.59	0.0573	0.0476
glycosyl-N-palmitoyl-sphingosine (d18:1/16:0)	0.55	0.0573	0.0476
