## Supplemental Table 5 for "Cross-tissue multiomics reveals that *Akkermansia muciniphila* counteracts metabolic syndrome by reprograming gut microbiota, oleoylethanolamide and the gut-hypothalamus axis"

### Sheet: Sheet1
Table S5. Reagent, Primers and resources
REAGENT or RESOURCE	SOURCE	IDENTIFIER
Antibiotics and chemicals
Vancomycin	Sigma, Saint Louis, MO	N/A
Metronidazole	Sigma, Saint Louis, MO	N/A
Neomycin	Fisher Scientific, Hampton, NH	N/A
Ampicillin	Fisher Scientific, Hampton, NH	N/A
Oleoylethanolamide	Botany Bioscience, San Luis Obispo, CA	N/A
Biological samples
Mouse samples	This paper; Jackson Laboratory (Bar Harber, ME, USA); fecal, plasma, and hypothalamus tissue	DBA/2J (DBA) mice
﻿Akkermansia muciniphila	ATCC, Manassas, VA	ATCC ﻿BAA845
Oligonucleotides
16S rRNA V4 region forward primer	GTGYCAGCMGCCGCGGTAA	N/A
16S rRNA V4 region reverse primer	GGACTACNVGGGTWTCTAAT	N/A
Gpr119 forward primer	CTTGCTGTCCTAACCATCCTCA	N/A
Gpr119 reverse primer	CCACGCCAATCAAGGTATCAG	N/A
Pparα forward primer	AGAGCCCCATCTGTCCTCTC	N/A
Pparα reverse primer	ACTGGTAGTCTGCAAAACCAAA	N/A
Nape-pld forward primer	AGCGCCAAGCTATCAGTATCC	N/A
Nape-pld reverse primer	ACGTCCTCCTCTAGTCTGTAATC	N/A
Faah forward primer	CCCTGCTCCAACTGGTACAG	N/A
Faah reverse primer	TCACAGTCAGTCAGATAGGAGG	N/A
Cd36 forward primer	GCAGGTCTATCTACGCTGTG	N/A
Cd36 reverse primer	GGTTGTCTGGATTCTGGAGG	N/A
Avp forward primer	GCCAGGATGCTCAACACTACG	N/A
Avp reverse primer	TCTCAGCTCCATGTCAGAGAT G	N/A
Oxt forward primer	CTGTGCTGGACCTGGATATGC G	N/A
Oxt reverse primer	AGCTCGTCCGCGCAGCAGATG	N/A
Jun forward primer	CCTTCTACGACGATGCCCTC	N/A
Jun reverse primer	GGTTCAAGGTCATGCTCTGTT T	N/A
c-Fos forward primer	CGGGTTTCAACGCCGACTA	N/A
c-Fos reverse primer	TTGGCACTAGAGACGGACAGA	N/A
Fosb forward primer	TTTTCCCGGAGACTACGACTC	N/A
Fosb reverse primer	GTGATTGCGGTGACCGTTG	N/A
Gnaq forward primer	TTGGTTCGAGAGGTTGATGTG	N/A
Gnaq reverse primer	CGTCGTCTGTCGTAGCACTC	N/A
Occludin forward primer	TTG AAA GTC CAC CTC CTT ACA GA	N/A
Occludin reverse primer	CCG GAT AAA AAG AGT ACG CTG G	N/A
Tjp1 forward primer	GCCGCTAAGAGCACAGCAA	N/A
Tjp1 reverse primer	TCCCCACTCTGAAAATGAGGA	N/A
Beta-actin forward primer	GCAGGAGTACGATGAGTCCG	N/A
Beta-actin reverse primer	ACGCAGCTCAGTAACAGTCC	N/A
Antibody
Rabbit anti-Actin antibody	Cell Signaling Technology	4967S
Rabbit anti-Occludin antibody	Cell Signaling Technology	91131S
Secondary AB anti-rabbit	Cell Signaling Technology	7074S
Staining
Alcian Blue Stain	Abcam	ab150662
